# NeoPhAR: Next-generation Phage Therapy for Antimicrobial Resistance

**DOI:** 10.1101/2024.12.27.630320

**Authors:** Sebastián Rivera-Orellana, Justin Yeager, Eduardo Tejera, Andrés López-Cortés

**Affiliations:** Cancer Research Group (CRG), Faculty of Medicine, Universidad de Las Américas, Quito, Ecuador; Biodiversidad Medio Ambiente y Salud, Universidad de Las Américas, Quito, Ecuador; Grupo de Bio-Quimioinformática, Universidad de Las Américas, Quito, Ecuador

## Abstract

Growing antimicrobial resistance (AMR) infections are among the top contemporary concerns in public healthcare systems which can place considerable burdens on healthcare systems. Phage therapy has long been considered a viable option to help combat AMR infections, including on broad geographic scales. One bottleneck in the application of phage therapy is the accurate matching of host-specific phages to bacterial strains, which is traditionally done using molecular techniques. Here we present an open-access deep learning-based model that shows incredible potential to accurately predict phages for therapeutic use. Our goal is to attenuate the matching process so that specific phages, or a cocktail of phages can be prepared for patients with a high probability of therapeutic success, helping to democratize phage therapy treatments even in low to middle-income countries where genomic resources can be limited, costly, or time prohibitive. We feel this is an important first step towards incorporating and applying bioinformatic practices in promising fields such as phage therapy.
