## Supplementary Tables for "NeoPhAR: Next-generation Phage Therapy for Antimicrobial Resistance"

### Sheet: ST_1
Supplementary Table 1. Training data
Bacteria	Num_Ytrain	Num_Xtrain	Loss_Train	Accuracy_Train	Loss_Val	Accuracy_Val
Mycobacterium	8010	8010	0,0129857529	0,9992509484	0,01458468661	0,9977527857
Escherichia	5992	5992	0,2922838628	0,8993658423	0,3114568293	0,8923923969
Pseudomonas	3492	3492	0,2179203629	0,934135139	0,2260870636	0,9226804376
Salmonella	3094	3094	0,3245457113	0,9133807421	0,3219883442	0,9069767594
Klebsiella	2806	2806	0,1740493029	0,945473969	0,169334203	0,944444418
Streptococcus	2926	2926	0,09741931409	0,9900888801	0,1049924418	0,9836065769
Vibrio	2434	2434	0,1367374808	0,9872637391	0,1245564222	0,9864531755
Gordonia	2394	2394	0,08673385531	0,9862155318	0,09306373447	0,9849624038
Staphylococcus	2104	2104	0,232458964	0,9800380468	0,2335170507	0,9686609507
Microbacterium	1786	1786	0,2615431845	0,9798431993	0,2510738373	0,988255024
Bacillus	1594	1594	0,09615641832	0,9912170768	0,1110096872	0,9868420959
Lactococcus	1425	1425	0,1250776052	0,9768421054	0,1070952266	0,9789473414
Arthrobacter	1413	1413	0,1132730544	0,988676548	0,119499132	0,9787685871
Synechococcus	1294	1294	0,1349683851	0,9822256565	0,1540317684	0,969907403
Streptomyces	1251	1251	0,05964501575	0,9960032105	0,07159108669	0,992805779
Acinetobacter	898	898	0,1016474292	0,9933184981	0,09134104103	0,9933333397
Ralstonia	843	843	0,4757964015	0,6832740307	0,5342381001	0,6120996475
Enterococcus	778	778	0,2280264944	0,9884318709	0,2254848331	0,9912170768
Flavobacterium	666	666	0,3246708214	0,9144144058	0,3360138834	0,8963963985
Erwinia	603	603	0,4363873005	0,925373137	0,4728760719	0,9004974961
Aeromonas	603	603	0,2668106556	0,9767827392	0,26675722	0,9502487779

### Sheet: ST_2
Supplementary Table 2. Data of sensitivity and specificity
Bacteria	AUC_train	AUC_test	Precision_train	Precision_test	Recall_train	Recall_test	Positive Train	Negative Train	Positive Test	Negative Test	TruePositives_train	TruePositives_test	TrueNegatives_train	TrueNegatives_test	FalsePositives_train	FalsePositives_test	FalseNegatives_train	FalseNegatives_test	PrecisionAtRecall_train	PrecisionAtRecall_test	RecallAtPrecision_train	RecallAtPrecision_test	SensitivityAtSpecificity_train	SensitivityAtSpecificity_test	SpecificityAtSensitivity_train	SpecificityAtSensitivity_test	F1Score_train	F1Score_test	FBetaScore_train	FBetaScore_test
Mycobacterium	0.998357	0.998724	0.987382	0.987342	0.995262	0.996992	4010	4000	1330	1340	3991	1326	3949	1323	51	17	19	4	0.99779	0.997543	0.999501	1	0.999501	1	0.998	0.997761	[0.66722137]	[0.665]	[0.8336798]	[0.83229035]
Escherichia	0.980274	0.953223	0.927892	0.906694	0.929617	0.876471	2975	3017	1020	978	4002	894	4046	886	311	92	303	126	0.973736	0.946636	0.982811	0.942157	0.977236	0.935294	0.978655	0.952965	[0.66399324]	[0.6759443]	[0.8316591]	[0.83909184]
Pseudomonas	0.986017	0.995468	0.955351	0.967687	0.937704	0.969336	1741	1751	587	577	2589	569	2608	558	121	19	172	18	0.990583	0.99811	0.985512	0.998296	0.981891	0.998296	0.992305	0.998267	[0.66925216]	[0.670474]	[0.83494616]	[0.8357061]
Salmonella	0.977345	0.967288	0.914191	0.907197	0.918522	0.888683	1524	1570	539	493	1939	479	1965	444	182	49	172	60	0.967515	0.959227	0.98342	0.983302	0.978209	0.975881	0.972986	0.96146	[0.6628984]	[0.68618715]	[0.83097154]	[0.84535766]
Klebsiella	0.990248	0.996174	0.953975	0.983539	0.950495	0.973523	1380	1426	491	445	1824	478	1831	437	88	8	95	13	0.996117	0.997845	0.99531	0.995927	0.992183	0.995927	0.996873	0.997753	[0.6666667]	[0.688157]	[0.8333334]	[0.8465517]
Streptococcus	0.995387	0.993889	0.99203	0.985772	0.963862	0.960396	1446	1480	505	471	1867	485	1910	464	15	7	70	20	0.997785	0.995604	0.992772	0.992079	0.992772	0.988119	0.997922	0.995754	[0.66804624]	[0.6819716]	[0.83419466]	[0.84279037]
Vibrio	0.99727	0.997605	0.988589	0.988914	0.979762	0.995536	1175	1259	448	364	1646	446	1711	359	19	5	34	2	0.99806	0.997717	0.996429	1	0.995833	1	0.998266	0.997253	[0.66011786]	[0.71111107]	[0.8292201]	[0.86021507]
Gordonia	0.998468	0.997668	0.983577	0.968974	0.988991	0.992665	1187	1207	409	389	1617	406	1544	376	27	13	18	3	0.998682	0.99449	0.999388	1	0.999388	1	0.998727	0.994859	[0.67548025]	[0.6777134]	[0.8388057]	[0.8401808]
Staphylococcus	0.998485	0.997547	0.979167	0.977143	0.991831	0.997085	1060	1044	343	359	1457	342	1402	351	31	8	12	1	1	0.996914	0.997958	0.997085	0.997958	0.997085	1	0.997214	[0.6721574]	[0.65645933]	[0.836751]	[0.82690454]
Microbacterium	0.998103	0.998812	0.987835	0.996711	0.99105	0.993443	886	900	305	291	1218	303	1244	290	15	1	11	2	0.999106	1	0.999186	1	0.995932	1	0.999206	1	[0.66128594]	[0.67702556]	[0.82995677]	[0.8397577]
Bacillus	0.999606	0.998812	0.978398	0.978182	0.992694	0.985348	790	804	273	259	1087	269	1071	253	24	6	8	4	1	1	1	1	1	1	1	1	[0.6666667]	[0.6782609]	[0.8333334]	[0.8405173]
Lactococcus	0.998281	0.999761	0.986458	0.991701	0.965342	0.987603	708	717	242	233	947	239	963	231	13	2	34	3	1	1	1	1	1	1	1	1	[0.6678012]	[0.6750349]	[0.83404183]	[0.8385308]
Arthrobacter	0.998893	0.99771	0.995745	0.991561	0.989429	0.987395	704	709	238	233	936	235	938	231	4	2	10	3	1	1	0.997886	0.995798	0.997886	0.995798	1	1	[0.6676076]	[0.6713681]	[0.83392096]	[0.83626145]
Synechococcus	0.996182	0.999367	0.991926	0.990783	0.976163	0.977273	643	651	220	212	860	215	877	210	7	2	21	5	0.995316	1	0.998865	1	0.998865	1	0.995475	1	[0.6659108]	[0.67484665]	[0.8328606]	[0.83841467]
Streptomyces	0.998812	0.998812	0.997616	0.998812	0.988194	0.995169	627	624	207	210	837	206	834	210	2	0	10	1	1	1	1	1	1	1	1	1	[0.66956526]	[0.66346157]	[0.835141]	[0.83132535]
Acinetobacter	0.998812	0.998812	0.992343	0.986755	0.990826	0.980263	447	451	152	148	648	149	656	146	5	2	6	3	1	1	1	1	1	1	1	1	[0.6642966]	[0.67256635]	[0.83184946]	[0.8370044]
Ralstonia	0.984463	0.974588	0.914141	0.901235	0.969643	0.948052	408	435	154	127	543	146	532	111	51	16	17	8	0.970464	0.951049	1	1	0.998214	0.987013	0.975986	0.944882	[0.657663]	[0.70804596]	[0.8276678]	[0.8584169]
Enterococcus	0.994208	1	0.960967	0.998812	0.955638	0.984848	387	391	132	128	517	130	497	128	21	0	24	2	1	1	1	1	1	1	1	1	[0.67625004]	[0.6734694]	[0.8392802]	[0.8375635]
Flavobacterium	0.997056	0.998782	0.995516	0.982301	0.961039	0.973684	330	336	114	108	444	111	462	106	2	2	18	3	1	1	1	1	0.995671	1	1	1	[0.66570604]	[0.6785714]	[0.83273256]	[0.84070796]
Erwinia	0.969433	0.941584	0.955497	0.901099	0.879518	0.811881	301	302	101	100	365	82	393	91	17	9	50	19	0.98324	0.921348	0.973494	0.881188	0.973494	0.881188	0.985366	0.93	[0.66935486]	[0.66887414]	[0.83501005]	[0.8347107]
Aeromonas	0.982736	0.988168	0.97561	0.998812	0.895522	0.940594	301	302	101	100	360	95	393	100	9	0	42	6	0.999998	1	0.977612	0.980198	0.975124	0.980198	1	1	[0.6666667]	[0.66887414]	[0.8333334]	[0.8347107]
